# Second impact of an acute total body irradiation on thymic epithelial cells

**DOI:** 10.1101/2024.07.30.605780

**Authors:** Kano Namiki, Wataru Muramatsu, Takahisa Miyao, Hiroto Ishii, Rin Endo, Naho Hagiwara, Maki Miyauchi, Masaki Yoshida, Nobuko Akiyama, Taishin Akiyama

## Abstract

The thymus, a crucial organ for T cell development, undergoes transient involution following exposure to sublethal total body irradiation. The impact of sublethal irradiation on the thymus is reportedly bimodal: thymic involution recurs after the recovery of the thymus from the initial impact of acute sublethal irradiation. While the second impact of acute irradiation has been acknowledged for thymocytes, its influence on thymic epithelial cells (TECs), which are crucial for thymic T cell differentiation and selection, remains to be elucidated. In this study, we aim to elucidate this influence. Mice were subjected to acute sublethal total body irradiation, and TECs were evaluated at three distinct time points: during the initial impact, during the recovery phase post-initial impact, and during the second impact phase. Flow cytometry analysis revealed that during the second impact phase, mTECs were reduced, whereas cTECs remained unaffected. Among mTECs, the subset expressing high levels of the co-stimulatory molecule CD80 (mTEC^hi^) experienced the most pronounced reduction. RNA sequencing analysis of mTEC^hi^ cells at early differentiation stages revealed significant alterations in gene expression profiles during the second impact phase. Notably, gene signatures of tuft-like TECs and Aire-expressing TECs were preferentially influenced in these mTEC^hi^ subpopulations. These findings suggest that acute total body irradiation disrupts mTEC frequencies and gene expression in a bimodal manner, possibly compromising thymic functions over extended periods.
