## Supplemental File 1 for "Second impact of an acute total body irradiation on thymic epithelial cells"

### Sheet: CD24–ScaI–_UP
Day0vsDay 15	Day15vsDay30	Day0vsDay30	Day15vsDay30&Day0vsDay30	Day0vsDay15&Day0vsDay30
Ackr4	2010300C02Rik	0610040J01Rik	Ccl9	Mcam
Casp14	2200002D01Rik	1700018G05Rik	Cyp2a5	Nppc
Cbln3	5830444B04Rik	4922502D21Rik	Dnm1
Cel	Abhd8	5033430I15Rik	Dusp28
Colec12	Adra1a	Abhd16b	Egr2
Ctsq	Ankrd23	Acot6	Fosb
D630023F18Rik	AV026068	Ankrd9	Foxd3
Emilin2	Car8	Art1	Galnt2
Filip1	Ccr5	Asic2	Gm12868
Gm16325	Cfap43	B3gnt3	Gm13966
Gm26526	Cited1	Bcar1	Gm26767
Gm26533	Dspp	Cdc42ep4	Hotair
Gm5878	Dusp23	Cdkn1a	Ighm
Gm6348	E130102H24Rik	Cryba2	Psmb11
Gprc5d	Egr3	Ctf1	Slc25a29
Gsdmc4	Ephb6	Dact2	Sox7
Ifit2	Esrra	Dll4	Sox8
Kcnt1	Fam83e	E130012A19Rik	Tstd1
L1td1	Fbp2	Ebf4
Mia	Fos	Fdps
Mylpf	G430095P16Rik	Frs3
Napsa	Gc	Fxyd2
Nipal1	Ggt6	Gcom1
Olfr104-ps	Gm10419	Gfi1b
Olfr843	Gm11476	Glcci1
Pramef25	Gm12688	Glis2
Rgs1	Gm13625	Gm128
RP23-325D10.3	Gm21887	Gm14548
Serpinb9b	Gm21989	Gm15816
Tff1	Gm26883	Gm19684
Ttc12	Gm45043	Gm20517
Xlr3a	Gm5737	Gm26534
Zim1	Gsta1	Gm26615
Zp3	Guca2a	Gm3411
	H1fnt	Gm3500
	Hey1	Gm45479
	Hoxc11	Gm6311
	Ier2	Gm8279
	Igflr1	Gm9994
	Il17rc	Gpa33
	Irf2bpl	Heph
	Lrit2	Hsh2d
	Lzts3	Icam2
	Mapk3	Igf1
	Mmp7	Il10
	Nkx6-2	Il12rb1
	Nlrp1c-ps	Insig1
	Nudt8_1	Kazald1
	Nupr1l	Ldlr
	Pgp	Mir9-3hg
	Prx	Mob3b
	Rassf10	Neu2
	Rnf122	Nr1d1
	RP24-77I7.2	Oaf
	Rpl7a-ps3	Oas1g
	Sh2d6	Olfr545
	Syt8	Olig2
	Tmem229b	Pfkfb4
	Tns2	Phf1
	Vnn1	Prkcq
	Zfp853	Prr15l
		Prss16
		Psd4
		Rasal1
		Rusc2
		S100a6
		Scd4
		Slc16a11
		Slc25a2
		Slc25a45
		Slc39a4
		Slc4a11
		Smad7
		Tgfbr2
		Tmem88b
		Tspan7
		Zbtb32
		Zc3h10

### Sheet: CD24–ScaI–_DOWN
Day0vsDay 15	Day15vsDay30	Day0vsDay30	Day15vsDay30&Day0vsDay30	Day0vsDay15&Day0vsDay30
4833407H14Rik	1110025L11Rik	1700007K09Rik	Amelx	Ccnb2
4921511H03Rik	2310002F09Rik	2310065F04Rik	Card11	Gm14419
BC080696	5830411N06Rik	4930545L23Rik	Ccno	Gm42893
Cdh13	9330102E08Rik	A830036E02Rik	Cdh10	Itga4
Clec1b	Adamts16	Abcb11	Cuzd1	Pou2af1
Clic6	Adgrd2-ps	Adam25	Erh	Reg3b
Cyp2g1	Adgre1	Adamts12	Gabrq	Sun5
Dpcr1	Ampd1	Agtr2	Gm10340
Ephb6	Ankrd1	Alb	Gm5662
Ercc6l	Apoa2	Ano4	Gpr83
Gc	Apob	Aqp6	Htra3
Gm16252	Aqp1	Aspm	Ifi206
Gsta1	Arhgap20	Aurka	Itgb2l
H2-M1	B3gnt7	Bmp10	Khdc1b
Hist1h1b	Bcap29	C1qtnf3	Klhl23
Irx4	Bgn	C630043F03Rik	Kng1
Pgk1-rs7	Bpifb9b	Cacnb4	Krt9
Rnf32	Bves	Caprin2	Lyve1
Slc8a2	Calb2	Car10	Megf10
Slc9b1	Camkv	Cd36	Muc19
Stk31	Cd38	Ceacam2	Negr1
Svs2	Cd3g	Cenpf	Serpinb12
Ube2c	Ceacam9	Ces2b	Serpinb3c
Zfp830	Cfhr1	Cetn4	Serpinf1
Zscan4-ps2	Ctsj	CH36-165I3.2	Slc1a1
	Ctsq	Ckap2	Snca
	Dcpp3	Cks2	Syce1
	Dcstamp	Clca3b	Syndig1l
	Dntt	Cpb2	Tdo2
	Efhd1	Cyp3a16	Tgm7
	Fabp6	Dcpp2	Tspan32
	Fam169a	Dct
	Fam83c	Ddx4
	Fam89b	Defa29
	Fank1	Dkk1
	Fgg	Dnah3
	Filip1	Eef1e1
	Foxp2	Emx2
	Frmd5	Enox1
	Galp	Ermn
	Gatm	F13b
	Gja5	Fam150b
	Gm10020	Flnc
	Gm10424	Gabrb3
	Gm11735	Gja6
	Gm15852	Gm10308
	Gm16325	Gm13697
	Gm17867	Gm15169
	Gm19410	Gm15418
	Gm20708	Gm26527
	Gm26526	Gm27166
	Gm26765	Gm28502
	Gm26788	Gm28806
	Gm27042	Gm4027
	Gm27232	Gm42674
	Gm29051	Gm43302
	Gm37401	Gm43796
	Gm44170	Gm4858
	Gm5128	Gm7682
	Gm5878	Gm9573
	Gm6348	Gm9899
	Gm7961	Gpr158
	Gm8773	Gucy2e
	Gm906	Hist1h1d
	Gria1	Hmmr
	Gsdmc3	I0C0044D17Rik
	Gsdmc4	Il1b
	Hist1h4n	Il22
	Hsd3b2	Il33
	Ifit2	Itih1
	Itih5l-ps	Itih4
	Klb	Kif11
	Krt13	Krt35
	Krt25	Loxl1
	Krt34	Lrrc7
	Krt90	Lrrtm3
	Ksr2	Mak
	Lrtm1	Maob
	Mmd2	Mip
	Mov10l1	Ms4a2
	Myh2	Mstn
	Myh3	Muc16
	Myh7b	Mucl2
	Myom2	Nhp2
	Mypn	Npy4r
	Nexn	Nts
	Nid1	Olfr338
	Ntrk3	Olfr769
	Nutf2	Oosp1
	Nutm1	Orm2
	Obp2a	Ostn
	Olfr767	Otor
	Ophn1	P2ry1
	Otof	Pcdh19
	Padi6	Pdzrn3
	Pak7	Pfkfb1
	Phospho1	Platr15
	Pid1	Plch1
	Pmp2	Prkg1
	Ptchd2	Prrt4
	Rasgrf2	Psg21
	Rhcg	Ptafr
	RP23-181A8.3	Qrfpr
	RP24-238M4.4	Rab9b
	Runx1t1	Rims1
	Sept12	Rln3
	Serpina1f	RP23-225C11.1
	Serpinb9b	RP23-399J5.1
	Slc38a3	RP24-279F18.1
	Slc40a1	Rwdd2a
	Snrpb2	Rxfp3
	Spon2	Serpinb3b
	Sprr2a3	Serpinb6e
	St8sia4	Ska3
	Sytl4	Slc14a2
	Tcl1	Slc27a6
	Tff1	Slc6a2
	Thbs4	Slitrk1
	Trpa1	Spag16
	Xlr3a	Spef2
	Xlr5c	Spink10
	Zim1	St6gal2
	Zp3	Stmn1
		Svep1
		Syce2
		Tmem27
		Tmprss7
		Tmsb10
		Trpm8
		Trpv5
		Ugt1a5
		Ugt2b5
		Usp13
		Wfdc1
		Xcr1
		Zfp458

### Sheet: CD24+ScaI–_UP
Day0vsDay 15	Day15vsDay30	Day0vsDay30	Day15vsDay30&Day0vsDay30	Day0vsDay15&Day0vsDay30
1700026D11Rik	0610040J01Rik	1700119H24Rik	1700095J03Rik	Amhr2
6030443J06Rik	1110008P14Rik	2810468N07Rik	4632411P08Rik	Cav1
Adipoq	2010300C02Rik	4930404N11Rik	A630009H07Rik	Ctrl
Alpi	2210411M09Rik	A530010F05Rik	Adora2b	Cx3cl1
Ano5	2310034O05Rik	A630031M04Rik	Car7	Epha8
B020004C17Rik	4930412M03Rik	Abhd16b	Card10	Fbxl16
Bhlhe23	4930481B07Rik	Adamts10	Cbln4	Frmpd4
Bpifb4	4930524J08Rik	Adgrg6	Cd300lf	Gm28177
C130026I21Rik	6030407O03Rik	Adra1b	Cdc42ep1	Gm44867
C1qb	Adgrg1	AF067061	Crlf2	Gprc5a
Cacng7	C1ra	Agt	Ctf1	Lurap1
Calb2	Calm4	Alox5	Cyp4f15	Mcam
Catip	Car8	Alox5ap	Dact2	Mfsd7c
Ccl17	Cd93	Amy1	Diras2	Mia
Cd86	Ces2e	Ankub1	Duoxa1	Nkx2-6
Cfi	Ckap4	Aqp5	Ethe1	Nlrc3
Cldn10	Col4a5	Arhgef10	Fos	Rbp7
Cntnap5c	Cracr2b	Art5	Fosb	Scn1a
Col5a2	Cyp2u1	Asphd1	Gm17099	Trim40
Corin	Dhrs3	B4galt4	Gm26917
Cpb2	Epn3	C87499	Gm28417
Cpt1c	Fads6	Cacna1g	Gm42890
Crtac1	Fam109a	Cckbr	Gm43076
Cyp26c1	Fam120aos	Cd180	Gm9495
D630023F18Rik	Fgf10	Cd37	Gm9770
Dab1	Foxd3	Ceacam2	Hmx3
Dlgap1	Gabrg1	Chrm3	Hoxc11
Doc2b	Glb1l2	Cib2	Ier2
Eda2r	Gm10308	Cilp2	Lrig3
Eef1a2	Gm15759	Col4a4	Matn4
Efr3b	Golt1a	Crip1	Mypop
Fbxw27	Gp2	Cyp2d22	Pcdhga1
Ffar1	Grm5	D330023K18Rik	Plppr2
Fgf7	Hcar2	Ddit4l	Prss33
Flt3	Hdac5	Dennd3	Psmb11
Fn1	Hist1h2ac	Dkk3	Rhbdd3
Folr2	Hmcn1	Dmrtb1	Rpusd3
Frmpd2	Hpse2	Dnah5	Socs1
Fsd1	Ly6g6d	E330023G01Rik	Tas2r137
Ggt1	Map1lc3a	Ebf4	Thra
Gm10424	Matk	Fam131a
Gm1043	Muc20	Fam179a
Gm10718	Myt1l	Fdps
Gm11725	Naaladl2	Fhdc1
Gm11733	Neurl1a	Fosl1
Gm13691	Nlrp1c-ps	Frmd8os
Gm14029	Nod1	Fscb
Gm15228	Osr2	Fyb
Gm16120	Pcdh12	Galnt2
Gm17094	Pik3ip1	Gh
Gm2016	Pink1	Gm12246
Gm32592	Pinlyp	Gm14122
Gm3294	Plekhg6	Gm14421
Gm34280	Prox1	Gm16028
Gm3629	Rarg	Gm16244
Gm42878	Rassf10	Gm16523
Gm44170	Rnf166	Gm17059
Gm7298	RP24-302M13.5	Gm19026
Gm8279	Rusc2	Gm26870
Gnat1	Sidt1	Gm3404
Grip2	Slc35e4	Gm44756
Gucy2d	Sobp	Gm4779
Igfbp7	Sucnr1	Gm5868
Ism1	Tas1r1	Gm7534
Kcnf1	Tas2r126	Gm9987
Krt34	Tns2	Gm9994
Lrcol1	Ttll3	Gucy1b2
Mcpt1	Ugt1a1	Hck
Mroh4	Ust	Hist1h2ab
Msh4	Vcpkmt	Hist1h2ap
Mustn1	Vgll2	Hist2h2aa2
Myh7b	Zc3h12a	Hist2h2ac
Mypn	Zcchc3	Hotair
Nkd1		Hoxc10
Olfr523		Hoxc5
Olfr976		Il17c
Pax8		Insig1
Pomc		Irx3
Rgn		Junb
Rprm		Junos
Scg2		K230010J24Rik
2024-09-12		Kcnd3
Sftpc		Kcnk2
Shc3		Kcnq4
Slc6a1		Kcns3
Sostdc1		KIAA1683
Speer4e		Kirrel3
Sprr2e		Klhl35
Sptbn5		Layn
Tbx19		Lce1j
Tbx3os1		Lce3b
Tbx4		Ldlr
Tdrd1		Mag
Tenm1		Mogat2
Tlr8		Mro
Tmem150cos		Myt1
Trp53cor1		Napsa
Tspan32		Nov
Unc45b		Nrgn
Wnt8b		Ntn4
Zfp987		Olig2
		Oprl1
		Pcdh20
		Pcdha8
		Pde2a_1
		Phldb3
		Pisd-ps2
		Prss53
		Ptgs1
		Ptpn18
		R3hdml
		Rassf5
		Retnlb
		Rgs13
		Rn18s-rs5
		Rpl23a-ps3
		Scand1
		Sema5a
		Sfrp4
		Sftpb
		Sh2d7
		Slc2a10
		Slc2a8
		Slc44a3
		Slco4a1
		Slit2
		Snph
		Speer4b
		Sprr2d
		Srpk3
		Tas2r102
		Tbc1d10c
		Tbr1
		Them6
		Tmem100
		Tmem141
		Tmem151a
		Tmem191c
		Tmem45b
		Tnni2
		Tpm3-rs7
		Vps37b
		Zbtb4

### Sheet: CD24+ScaI–_DOWN
Day0vsDay 15	Day15vsDay30	Day0vsDay30	Day15vsDay30&Day0vsDay30	Day0vsDay15&Day0vsDay30
4930562D21Rik	1700016P03Rik	1700028E10Rik	Btla	Dct
Adgrf4	1810065E05Rik	Atoh1	Gm26527	Gcom1
Ahsg	4930471M09Rik	Btn1a1	Gm26735	Iglc1
Bank1	4932435O22Rik	C330027C09Rik	Gm26860	Khdrbs2
Bbox1	Abca14	C430042M11Rik	Gm28042
Calml3	Adam21	C4bp	Gm9125
Car8	Adam33	Ccnb1	Krt73
Cyp2a5	Adamtsl3	Ccr2	Lin28a
Cyp2b19	Adcy7	Ccsap	Mns1
Cyp2f2	Ambn	Cd164l2	Mybpc1
Cyp2g1	Aspdh	Cd1d2	Nefm
Dach1	Atp13a5	Cdc20b	Pmp2
Dapl1	Atp6v0d2	Cenpe	Psg29
Dcdc2a	B020004C17Rik	Cenpw	Ptch2
Dmkn	B230206L02Rik	Cep55	Sbk3
Fap	BC061212	Clspn	Slc17a4
Fcgr3	Bcat1	Crocc2	Sntg2
Fmo3	Bdh2	Cxcl5	Tiam2
Gck	Bhlhe23	Defb50	Tnfaip8l3
Gm20186	Bmp5	Depdc1a	Trim58
Gm29811	C1ql3	Dnah12
Gm5640	Calr3	Dnali1
Gm94	Catip	Dpp4
Gsta4	Cbln2	Dpy19l2
Hoxb3os	Ceacam11	Eif3j2
Jph2	Ceacam12	Fam13c
Kcnj16	Ceacam3	Fam205c
Klk1	Cep72	Fam83d
Krtdap	Chst10	Gas2l3
Lhfpl1	Cldn20	Gcsh
Lipm	Clec1b	Gdap1
Lypd3	Cnpy1	Gemin6
Oit1	Cntnap5c	Gimap4
Pde7b	Cphx1	Gkn1
Plekhg6	Crb1	Gm10273
Rgs4	Crisp1	Gm10728
Rptn	Cxcl13	Gm10762
Sdr16c6	Cyp2d10	Gm13920
Serpina7	Dcpp3	Gm14308
Serpinb11	Dlx6os1_1	Gm15518
Spink5	Dmp1	Gm17120
Styxl1	Doc2b	Gm26650
Tgfb1i1	E330034G19Rik	Gm26699
Tmem45a	Ebf3	Gm26837
Ube2cbp	F2	Gm28557
Vnn3	Fam90a1a	Gm38335
	Fbn2	Gm4070
	Fgf6	Gm42674
	Gabrr1	Gmfg
	Gm10424	Gprc6a
	Gm12169	Gpsm2
	Gm12171	H19
	Gm14029	H2-Q1
	Gm14951	Hist1h2bg
	Gm15169	Hist1h2bl
	Gm15820	Hist2h2bb
	Gm16279	Hp
	Gm17088	Hsd3b3
	Gm17188	Ifit1bl1
	Gm20611	Ifit2
	Gm21738	Iyd
	Gm26790	Kif11
	Gm28306	Kif6
	Gm28449	Klf14
	Gm28806	Knstrn
	Gm3468	Lgals1
	Gm3629	Mc4r
	Gm3752	Mir670hg
	Gm40	Ncapg
	Gm44686	Plg
	Gm44942	Pola1
	Gm45470	Ppil6
	Gm4847	Ptchd3
	Gm5773	Ptgr1
	Gm590	Qrfpr
	Gm6264	Rad51b
	Gm6467	Rdh16
	Gm853	Rtp1
	Gm9899	Sap30bpos
	Gmnc	Sbk2
	H2-M10.5	Sbp
	Hemgn	Sdhaf3
	Hist1h2bb	Serpinb3a
	Hist1h4n	Shcbp1
	Idi2	Sox11
	Igfbp1	Spag6l
	Il24	Stfa3
	Ism1	Stk32b
	Kcnf1	Stmn1
	Khdc1b	Tipin
	Krt71	Tmsb10
	Lcp2	Tnfrsf13b
	Lmx1a	Tnfrsf26
	Lrcol1	Trim59
	Lrrc46	Wdhd1
	Ms4a18	Wt1
	Ms4a4b	Zfp985
	Mt3
	Mypn
	Ncam2
	Ndufaf2
	Necab2
	Npbwr1
	Nuggc
	Oas1d
	Oas1h
	Olfr1370
	Olfr1393
	Olfr976
	Pdzph1
	Pgr15l
	Pkd1l1
	Pla2g4d
	Plcz1
	Prss35
	Psg21
	Rasgrp2
	Rgn
	Rlbp1
	Rnf32
	RP23-181A8.3
	RP23-357B4.2
	RP24-238M4.4
	Rsph10b
	Samd7
	Sec14l3
	Sept12
	Serpinb12
	Sis
	Slc16a14
	Slc38a3
	Slc41a2
	Slc4a1
	Slc4a5
	Slfn4
	Snurf
	Stk-ps2
	T
	Tbx19
	Tenm1
	Tesc
	Tgm4
	Timd2
	Tmem119
	Tmem74bos
	Tmprss11d
	Tph2
	Trim55
	Tspan32
	Ube2t
	Ucp1
	Wnt8b
	Zfp54
	Zfp987
