## Supplemental File 2 for "Second impact of an acute total body irradiation on thymic epithelial cells"

### Sheet: Sheet1
Aire_stage	Tuft1	Tuft2	TA-TEC	Skin_keratinized	Skin_basal	Pft1a+	Neuroendocrine	Muscle	M cell	Lung_basal	Ionocyte	Immature MEC	Gut2	Goblet	Cilliated
H2-Ab1	Inpp5d	Il10	Hmgb2	Crct1	Krt1	Ptf1a	Clca3b	Myog	Ccl20	Upk3a	Ascl3	Stat1	Smim24	Anxa3	Elof1
H2-Aa	Atp1a2	Bdnf	H2az1	Lor	Gata3	Kirrel2	Cacna2d1	Spg21	Anxa5	Mlph	Foxi1	Shisa4	Prap1	Cd14	Ccdc153
Tkt	Dclk1	Rab25	Cdca8	Lypd5	Oas1f	Clps	Dnajc12	Meg3	Pglyrp1	Car12	Atp6v1b1	BC034090	Muc13	St3gal4	Dynlrb2
H2-Eb2	Strip2	Snx7	Birc5	Anxa9	Bpifc	Csf2rb2	Stxbp5l	Ppp1r14b	Hamp	Alas1	Adgrf5	Pbx1	Lgals4	Aqp5	Dnah12
S100a16	Skap2	Uqcrh	Mki67	Endou	Slc16a1	Rhov	Cpn1	Actc1	Ccl9	Pir	Tfcp2l1	Rgs5	Ces2e	Mal	Cfap44
H2-Oa	Itpr2	Svbp	Hmmr	Cdsn	Chl1	Pgrmc1	Cplx2	Myl1	Ccl6	Tff1	Asgr1	Mir205hg	Ces2c	Cracr2b	Tppp3
Hagh	Abhd2	Cap1	Cenpf	Xkrx	Rdh12	Lhfpl5	Cd177	Acta1	Tnfaip2	Serpina7	Atp6v0d2	Itga6	Ttr	F3	1700016K19Rik
Gm48239	Agt	Ccdc28b	Pclaf	Tex264	Serpinb5	Nr2f6	Ffar2	Klhl41	Serpinb6a	Aldh3a1	Foxi2	Ccl21a	Ifi27l2b	Cxcl5	Nudc
Gm14275	Adgrg6	Gnat3	Ccna2	Glrx	Il20rb	Vtn	Scg5	Mylpf	Tnfrsf11b		Rcan2	Skint7	Apoc3	Nr2f2	Tmem212
Gm47938	Atp2a3	Slit2	Tpx2	Atp6v1c2	Fads2b	Csf2rb	Eva1b	5430431A17Rik	Rnase1		Serpinb9	Sdc3	Aldob	Fut9	Meig1
Cib1	Myo15b	Ociad2	Ube2c	Tgfa	Tprg	Mapk3	Celf3	Rbm24	Spib		Muc20	Cald1	Gpx1	Mal2	Ccdc146
Vmo1	Pik3cg	Plac8	Hist1h2ap	Pglyrp4	Sulf2	Plekhb2	Scn3a	Mymx	Krt20		Gm47662	Mgp	Abhd11os	Evpl	BC051019
Mrpl38	Clmn	Chchd2	Cenpe	Aldh3b3	Jag1	Serpinb6b	Elavl4	Lsm6	Fabp1		Cftr	Fcgbp	Cdh17	Ces1d	Spag17
Lsp1	Eppk1	Bpgm	Cdca3	Cysrt1	Rab3d	Car4	Akr1c19	Jsrp1	Nostrin		Stap1	Col4a1	Tkfc	Arg1	Foxj1
Ndufc2	Lima1	Anxa4	Cks1b	Abca12	Pou3f1	Fetub	Speer4c	Ryr1	Wfdc17		Bsnd	Col4a2	Apoa4	Rmst	Tekt1
Gm43569	Malat1	Gnb3	Ccnb1	Sdr9c7	Lratd1	Klk1b11	Fmo2	Atp2a1	Cr2		Rnf152	Mir100hg	Phgr1	Lmo4	Vpreb3
Ccl19	Arhgap4	Smim10l1	Ccnb2	Slc23a3	Atp10b	Slc25a35	Disp2	Ckm	Gm50069		Gnas	Tagln	Guca2a	H2-K1	Tmem107
Cd40	mt-Rnr2	Ethe1	Top2a	Atg9b	Skint2	Sdhaf1	Sqor	Rian	Atp6v1c1		Pde1c	Nedd4	Klk1b26	Ly6e	Ccdc39
Ctsz	mt-Co1	Kctd13	Cdk1	Trex2	Slc6a8	Prorp	Rundc3a	Cox8b	Mmp23		Ckap2	Ggt5	Ahcyl2	Apol9a	Cdhr3
Gm36899	mt-Nd5	Coprs	Aspm	Klk6	Hras	Tdh	Rap1gap2	Dbn1	Sox8		App	Col6a2	Tm4sf20	Itgam	Lrrc23
Nup85	Sh2d7	Hpf1	Spc24	Klk8	Pkp1	Try5	Krt7	C430049B03Rik	Abca13		Grid2	Col6a1	Irf8	Pcolce	Enkur
Il13	Chat	Car7	Cdc20	Pcdh1	Myl7	Vnn3	Kcnc1	Arl6ip5	Arpc1b		Umod	Wfikkn2	Gsta1	Ramp1	Cfap65
Nfkbia	Ano6	Gabarapl2	Plk1	Tmem40	Lypd2		1700016L21Rik	Neb	Gp2		Acss1	Nfe2l1	Reg3b	Agr2	Cfap206
Nsmce1	H2aj	Fxyd6	Knl1	Tgm1	BC064078		Sfrp5	Tnni2	H2-M2		Phlda1	Igfbp4	Smtnl1	Gm16136	Gm867
Ccl27a	Csk	1810046K07Rik	Tubb5	Rnf227	Skint10		A330076H08Rik	Ctxn3	Mgam2-ps		Nt5e	Krt14	Sis	Isg15	1110017D15Rik
Fscn1	Kirrel3	Gnai2	Racgap1	Tmprss13	Cst3		Gnao1	Sln	Ncf1		Bmp4	Zfp36l1	Tstd1	Smagp	Zmynd10
Cd70	Itprid1	Cited2	Nusap1	Klk10	Alox12e		Kif12	Cnr1	Atp6v0c		Ncald	Ccdc88c	Apoa1	Aldh1a3	Lrriq1
Ctss	Myo1b	Pcbd1	Smc2	Insig2	Krt84		Chgb	Dlk1	Pold1		Selenbp1	Ifi27l2a		Muc5b	Fam166c
Arg2	Il17rb	Oaz1	Knstrn	Il1f9	Gc		Iglc3	Mamstr	Mep1a		Cab39	Sox4		Lgals3	Odf3b
Hnf1a	Hap1	Commd1	Lockd	Serpinb8	Apoc1		Fam174b	Bin1	Bcl2a1a		Slc9a4	Tgfbi		Rnd3	Gm19935
2610528A11Rik	Cdhr2	Eif1	Cenpw	Dgat2			Col8a1	Ccdc155	Lamp1		Akap13	Gas1		H2-T22	Pifo
Mtarc2	Camk2b	Ero1lb	Ranbp1	Ubald2			Nfasc	Ptp4a3	4930520O04Rik		Gng4	Gm8113		Myof	Cfap298
Gadd45b	Smg7	Card19	Kif23	Ier5			Prlr	Tubb2b	Ncoa4		Sh3bgrl2	Shisa2		Por	Ccdc78
Ncf4	Fam234a	Il25	Nucks1	Ptgr1			Glud1	Jpt1	Wfdc18		Ltbp2	Fbxo32		Vmp1	Gm973
Tbc1d4	L1cam	Mrpl57	Dut	Alox12b			Kcnk3	Cldn9	Bmp2			Lpp		Scgb3a1	2610028H24Rik
Cldn13	Sox9	Gm34589	Ptma	Atp12a			Tmco3	Arpp21	1110046J04Rik			Trp63		Cd2ap	Vwa3a
Cxcl9	Grk6	Slitrk6	Snrpd1	Il1rap			Fmo3	Ttn	Iscu			Tiam1		Dnajb1	Ak9
Npc2	Slco4a1	Ank	H1f5	C2cd2			Slc6a7	Tnnc2	Dsg1a			CT010467.1		Slfn2	Wdr63
Ucma	Plcg2	Cox6c	Cenpa	Dnase1l2			Vwf	Des	Gm37800			C3		Depp1	Hydin
Mpc1	Gpcpd1	Cd47	H2ac8	Flt1			Emb	Tnnt3	Ptchd4			Iigp1		Fxyd4	C230072F16Rik
Calr	Pex3	Calm2	Tyms	Teddm3			Fhl2	Elf5	Rps6kl1			Pard6g		Runx1	Dnali1
Fam89a	Strbp	Cdh2	Prc1	Atp6v1b2			Mettl26	Cox6a2	Gpa33			Flna		Irf7	Ccdc180
S100a8	Ano7	Reep5	Kif20b	Cntn2			Cib3	Sh3glb1	Ccr5			Xylt1		Mfge8	Mlf1
Ccl5	Adcy5	Cystm1	Smc4	Eps8l1			Akr1c12	Vasp	Fam32a			Apoe		Wfdc12	Cfap126
Bspry	Mbnl1	Cox8a	Eif4a1	Sh3kbp1			Foxa2	Tubb6	Ccr1			Mmp14		Ddx60	Spag6l
Lad1	Map1a	Ostf1	Ncl	Liph			Pnmal2	Nnat	Aif1			Amotl1		Krt6b	Kcnrg
N4bp2l1	Hipk1	Sh3bgrl	Banf1	Cldn23			Spock3	Fdft1	Lyz1			Htra1		Igfbp7	Gm29538
Crhbp	Txndc16	Colca2	Rpl4	Klk9			Akr1c13	Mafa	Pmaip1			Gem		Ifit1	Rsph1
Ing1	Elf3	Bik	Anp32b	Nectin3			Gpx3	Pgam2	Cerox1			Eya4		Tent5a	Ak7
Ankrd33b	Arhgef10	Dad1	Lsm5	Ly6m			Gm48427	Aif1l	Arsb			Ifi203			Dnah3
Cdx1	Btg2	Cadps2	Hspd1	Gdpd3			Foxa1	Tmed9	Tspan3			Myo10			Spef2
Ddt	Laptm5	Cmtm8	Rps6	Slc27a4			Abcc8	Pkig	Mgam			S1pr3			Dnah6
Ooep	Cldn7	Smim22	Lsm4	Elovl7			Appl2	Naa50	Fgr			Plod2			Spaca9
Tnmd	Sema5a	Gm26797	Nasp	Hsbp1l1			Cacna1a	Tnni1	Adgrg7			Myh9			Ttc21a
Lxn	Gm10138	Saraf	Hnrnpa3	Klk14			Itln1	Bex1	Gstp3			Nfia			Wdr66
Psme1	Man1a	Macrod2	Dtymk	Flg2			Cd55	Atp5o.1	Septin1			Acta2			Armc4
Fcer1g	Bnip5	Sdha	Pkdcc	Acaca			Cbfa2t3	Actg1	Plekhs1			Robo1			Nme9
Calca	Col16a1	Gabarap	Srsf3	Reep4			Peg3	Prkar1a	Epop			Sh3pxd2b			Ccdc17
Ehd1	Ascc3	Ubb	Tmpo	Btg1			Ids	Myl12a	Adgrd1			Lamb3			Dnah10
Cadps	Fosb	Cacybp	Snrpb	Lgalsl			Fchsd2	Ndufb6	BC051142			Fstl1			Cfap97d2
Med10	Vegfa	Trappc4	H1f4	Rnf11			Grasp	Uqcrfs1	Sgpp1			Csrp1			Ccdc113
Fezf2	Snrnp25	Ndufb9	Dek	Map1lc3b			Marcks	Rtn4	Vamp5			Plce1			Lrrc51
S100a13	Tmem45b	Cirbp	Cct2	Slc5a8			Il6ra	Pkm	Tmem266			Ncam1			Arhgdig
Ogfrl1		Rgs21		Sult2b1			Scg2	Sag	Gsap			Sema4c			Cfap69
Pdlim4		Dpy30		Elovl1			Mkrn2os	Spcs1	Gda			Rnf213			1700088E04Rik
Prdx1		A630073D07Rik		Klf4			Mid1ip1	Eno1	9130008F23Rik			Mmp9			Ccdc170
Plekha4		Mgst3		Ptp4a2			Cyb5r3	Ninj1	Tcim			Ifi44			Ccdc30
Sirt1		Selenow		Casz1			AC149090.1	Mbd2	Slc30a2			Angptl2			Fam216b
Fabp6		Cox7a2		Dusp5			Prr15l	Igfbp3	Thbs1			Igdcc4			Tctex1d4
Pcp4		Gnb2		Epn3			Iglc1	Psmd6	Cybb			Lama3			Spag8
Serpinb12		Atp6v1f		Prss8			Rbbp7	Slc25a5	Gbp8			Boc			Mak
Ccl22		Crym		Ugcg			Ambp	Ebpl	Tmem37			Limch1			1700007K13Rik
Nts		Rps27		Prom2			Arhgef38	Cryab	Traf1			Sulf1			Sntn
Tac2		Fbxo2		Gnai3			Rbp4	Tmem109	Gucy1b2			C1s1			Iqcg
Pla2g1b		Dctn3		Cpe			Gadd45g	Ralgps2	Klhdc8a			Kctd4			6820408C15Rik
Cxcl13		Akirin2		Prss22			Id4	Ndufab1	Sgms2			Fst			Cdhr4
Mt3		Nlk		Smox			Ces1c	Celf2	Asah2			Sema6d			Nme5
Crabp1		Limd2		Cnppd1			Selenop	Zyx	Fbp2			Timp3			Cfap161
Dppa3		Arpc5		Zfand5			Clca1	Atp5c1	Spint2			Lacc1			Cfap52
Saa2		Srpx2		Defb1			Isl1	Atp5pb	Prg2			Itgb4			Cfap45
Ptgds		Rnh1		Itprid2			Ghrl	Cfl1	Syk			Scx			Morn3
Pyy		Cldnd1		Endod1			Igkc	Id3	Skint4			Lamc2			Efcab10
Mucl1		Fkbp3		Neat1				Cnn3	Cnp			Emp2			Ppp1r32
		Arpc2		Spink12				Clint1	Hsd17b11			Parp14			2410004P03Rik
		Tmem14c		Lce1f				Mrfap1	Pde4d			Dgkz			Rsph10b
		S100a1		Krt75				Ucp2	Gm266			Gm47283			Dnajb13
		Cox17		Ctsa				Myh1	1700016F12Rik			Il6st			Ttll6
		Ubl5		Nrd1				Atp5md	Pls1			Zbtb20			Cfap43
		Cox6a1		Ckap4				Cox7b	Timm23			Ccl11			Erich2
		Tas2r105		Cnot6l				Uqcrb	Gclc			Adamts9			4833427G06Rik
		Vdac3		Dnase1l3				Tpm1	Amdhd2			Cxcl14			1700024G13Rik
		Tmem176a		Ifrd1				Atp5g1	Gm29461			Gm49708			Morn5
		Nrxn3		Adgrl2				Ebf1	Arpc1a			Palld			Ccdc187
		Dynlrb1		Timp1				Pvalb	Rcn1			Myh11			Ccdc189
		Tmem176b		Bglap3					Pard3b						Ccdc40
		Lipc		Plin2					Pthlh						Cfap70
		Prnp		Car6					Bmp2k						Dnah11
		Ctsc							Tnfrsf11a						Drc1
		Mgll							Tank						Ccdc151
		Dtnb							Vamp8						Pih1d2
		Ier2							Aprt						Cfap53
		Fos							Cxcl16						Rsph4a
		Car2							Dnajb9						Wdr78
		Anxa2							Dmbt1						Mns1
		Bex4							Rap1gap						Ccdc60
		Nrep							Rnf128						Lrrc36
		Basp1							Mvp						Cep83
		Hamp2							Lsr						Cetn4
									Fabp2						Ccdc74a
									Skint9						Fam81b
									Rac2						3300002A11Rik
															Elmod1
															Ruvbl2
															Cfap54
															Cfap57
															Spef1l
															Crocc2
															Ift22
															Nudt4
															Deup1
															Cfap77
															Dnah9
															Maats1
															Fam92b
															Gm17018
															Ttll3
															Rsph9
															Lrrc10b
															Efcab1
															Casc1
															Tekt2
															Fbxo36
															Ccdc33
															2010204K13Rik
															Drc3
															Cfap299
															Cep126
															1700012B09Rik
															Tekt4
															Lrrc46
															AU040972
															Kcnk12
															Ccdc96
															Prr29
															Ppil6
															Dnaic2
															Ccdc114
															Ccdc181
															Ly6c1
															1700001L19Rik
															Gm34059
															Gm16006
															Ift43
															Traf3ip1
															Saxo2
															Oscp1
															Rabl2
															Rab36
															Cacna1s
															Cyp2s1
															Aldh3b1
															Sec14l3
															Ccdc173
															Kif9
															Fam227a
															Fhad1
															Hsph1
															Erich3
															Ccpg1os
															Ccna1
															A2ml1
															Ccp110
															Dzip1l
															Nsun7
															Ccdc162
															Spata33
															Spa17
															Smim5
															Cyfip2
															Spata24
															Ift74
															Bbof1
															Clba1
															Fam161a
															Rd3
															B9d1
															Tsga10
															Spef1
															Bphl
															Dnajc15
															Gm16201
															Ndufaf3
															Tctex1d2
															Rpgrip1l
															Pcp4l1
															Lgals3bp
															Cfap36
															Sfta2
															Fam216a
															Mycbp
															Abhd12b
															Pdxk
															Chchd6
															Myl4
															2010300C02Rik
															Odf2l
															Fsd1l
															Ctxn1
															Psmb6
															Prxl2a
															Lca5
															Ptges3
															Dhrs7
															Dusp18
															Dync2h1
															Cby1
															Tagln2
															Nin
															Cidea
															Fhit
															Fndc7
															Eml2
															Cspp1
															1110032A03Rik
															Lrwd1
															Ifi27
															Nrtn
															Baiap2
															Slc39a4
															Phtf1
															Ankrd54
															Morn2
															Dync2li1
															Dnaja4
															Irak1bp1
															Odf2
															Cetn2
															Gm40348
															Wdr60
															Sirt3
															Calm3
															Ino80b
															Ssbp4
															Sugt1
															Lztfl1
															Cfap20
															Cntrl
															Med31
															Ift172
															Ruvbl1
															Bola1
															B230118H07Rik
															Stip1
															Syne1
															Mcee
															Trp53bp2
															Pcnt
															Fas
															Rsbn1
															Ttc39a
															Ezr
															Tomm7
															Arl3
															Cct7
															Josd2
															Isyna1
															Lbp
															Srsf10
															Sem1
															Traf3ip2
															Ift20
															Ndufb5
															Mrpl24
															Hsbp1
															Calml4
															Klf6
															Resf1
															Rrad
